# Tool Choice drastically Impacts CRISPR Spacer-Protospacer Detection

**DOI:** 10.1101/2025.05.06.652306

**Authors:** Uri Neri, Antonio Pedro Camargo, Brian Bushnell, Simon Roux

## Abstract

CRISPR (Clustered Regularly Interspaced Short Palindromic Repeats) systems are a fundamental defense mechanism in prokaryotes, where short sequences called spacers are stored in the host genome to recognize and target exogenous genetic elements. Viromics, the study of viral communities in environmental samples, relies heavily on identifying these spacer-target interactions to understand host-virus relationships. However, the choice of sequence search tool to identify putative spacer targets is often overlooked, leading to an unknown impact of downstream inferences in virus-host analysis. Here, we utilize simulated and real datasets to compare popular sequence alignment and search tools, revealing critical differences in their ability to detect multiple matches and handle varying degrees of sequence identity between spacers and potential targets. Finally, we provide general guidelines that may inform future research regarding matching, which is a common practice in studying the complex nature of host-MGE interactions.
