## Supplementary table 2.B. for "Tool Choice drastically Impacts CRISPR Spacer-Protospacer Detection"

mismatches	tool	total_possible	tool_matches	recall	false_positives	false_negatives	precision	f1_score
0	minimap2	1899024	176	0.00009267918678	49	1898848	0.7822222222	0.0001853364146
0	bbmapskimmer	1899024	377426	0.1987473565	1010	1521598	0.9973311207	0.3314446796
0	mmseqs2map	1899024	1021533	0.5379252711	57809	877491	0.9464405165	0.6859687493
0	mmseqs2	1899024	1021533	0.5379252711	134608	877491	0.8835712945	0.6687252571
0	minimap2_mod	1899024	176	0.00009267918678	49	1898848	0.7822222222	0.0001853364146
0	bowtie1	1899024	1899024	1	0	0	1	1
0	bbmapskimmermod	1899024	1899024	1	1130	0	0.9994053114	0.9997025672
0	bwa_mem	1899024	683227	0.3597779702	15626	1215797	0.9776405052	0.5259887208
0	lexicmap	1899024	1427612	0.7517609045	469844	471412	0.7523821369	0.7520713924
0	hisat2	1899024	1875654	0.9876936784	3	23370	0.9999984006	0.9938079536
0	minimap2_og	1899024	48	0.00002527614185	6	1898976	0.8888888889	0.00005055084625
0	spacer_containment	1899024	1899024	1	0	0	1	1
0	bowtie2	1899024	1899024	1	3	0	0.9999984202	0.9999992101
0	blastn	1899024	1745238	0.919018401	596453	153786	0.7452896219	0.8230866729
0	mummer4	1899024	1860393	0.9796574451	250245	38631	0.881436324	0.9279550246
0	strobealign	1899024	42016	0.0221250495	193	1857008	0.9954275155	0.04328795152
1	minimap2	1992339	86	0.00004316534485	49	1992253	0.637037037	0.00008632484037
1	bbmapskimmer	1992339	814246	0.4086884812	1010	1178093	0.9987611253	0.5800309518
1	mmseqs2map	1992339	982267	0.4930220209	57809	1010072	0.9444184848	0.6478447046
1	mmseqs2	1992339	971696	0.4877161969	134608	1020643	0.8783263913	0.627175186
1	minimap2_mod	1992339	86	0.00004316534485	49	1992253	0.637037037	0.00008632484037
1	bowtie1	1992339	1924529	0.9659646275	0	67810	1	0.9826876984
1	bbmapskimmermod	1992339	1903036	0.9551768048	1130	89303	0.9994065643	0.9767912527
1	bwa_mem	1992339	569097	0.2856426542	15626	1423242	0.9732762351	0.4416634136
1	lexicmap	1992339	848885	0.4260745787	469844	1143454	0.643714516	0.512756005
1	hisat2	1992339	1638156	0.8222275426	3	354183	0.9999981687	0.9024414832
1	minimap2_og	1992339	12	0.00000602	6	1992327	0.6666666667	0.00001204603392
1	spacer_containment	0	0	0	0	0	0	0
1	bowtie2	1992339	1924529	0.9659646275	3	67810	0.9999984412	0.9826869458
1	blastn	1992339	1534121	0.7700100234	596453	458218	0.7200505591	0.7441927589
1	mummer4	1992339	1605268	0.8057203117	250245	387071	0.8651343321	0.8343709685
1	strobealign	1992339	39698	0.01992532395	193	1952641	0.9951618159	0.03906841253
2	minimap2	2137067	91	0.00004258172533	49	2136976	0.65	0.00008515787193
2	bbmapskimmer	2137067	804812	0.3765965222	1010	1332255	0.9987466215	0.5469536907
2	mmseqs2map	2137067	912682	0.4270722443	57809	1224385	0.9404332446	0.5873949899
2	mmseqs2	2137067	901193	0.4216961845	134608	1235874	0.8700445356	0.5680620814
2	minimap2_mod	2137067	91	0.00004258172533	49	2136976	0.65	0.00008515787193
2	bowtie1	2137067	1934586	0.9052528536	0	202481	1	0.9502705658
2	bbmapskimmermod	2137067	1734297	0.811531412	1130	402770	0.9993488634	0.8957002903
2	bwa_mem	2137067	515856	0.2413850385	15626	1621211	0.9705991924	0.3866190952
2	lexicmap	2137067	562385	0.2631574022	469844	1574682	0.544825809	0.3548958507
2	hisat2	2137067	1115625	0.5220355749	3	1021442	0.9999973109	0.6859696344
2	minimap2_og	2137067	26	0.00001216620724	6	2137041	0.8125	0.00002433205013
2	spacer_containment	0	0	0	0	0	0	0
2	bowtie2	2137067	1573821	0.7364397092	3	563246	0.9999980938	0.8482173149
2	blastn	2137067	1355458	0.6342608819	596453	781609	0.6944261291	0.6629813122
2	mummer4	2137067	1432751	0.6704286763	250245	704316	0.851309807	0.7501190425
2	strobealign	2137067	34729	0.01625077735	193	2102338	0.9944733979	0.03197898332
3	minimap2	2609997	220	0.00008429128463	49	2609777	0.8178438662	0.000168565196
3	bbmapskimmer	2609997	760618	0.291424856	1010	1849379	0.9986738933	0.4511877804
3	mmseqs2map	2609997	860977	0.3298766244	57809	1749020	0.9370811048	0.4879738992
3	mmseqs2	2609997	862278	0.3303750924	134608	1747719	0.8649715213	0.4781291769
3	minimap2_mod	2609997	228	0.00008735642225	49	2609769	0.8231046931	0.0001746943041
3	bowtie1	2609997	2238309	0.8575906409	0	371688	1	0.9233365221
3	bbmapskimmermod	2609997	1534102	0.5877792197	1130	1075895	0.9992639549	0.7401772013
3	bwa_mem	2609997	497712	0.1906944721	15626	2112285	0.969560017	0.3187054863
3	lexicmap	2609997	443019	0.1697392756	469844	2166978	0.4853072148	0.2515109882
3	hisat2	2609997	564049	0.2161109764	3	2045948	0.9999946813	0.3554129127
3	minimap2_og	2609997	35	0.0000134099771	6	2609962	0.8536585366	0.0000268195329
3	spacer_containment	0	0	0	0	0	0	0
3	bowtie2	2609997	1415300	0.5422611597	3	1194697	0.9999978803	0.7032022458
3	blastn	2609997	1270806	0.4868994102	596453	1339191	0.6805729682	0.5676718061
3	mummer4	2609997	1338301	0.5127595932	250245	1271696	0.842469151	0.6375073448
3	strobealign	2609997	30913	0.01184407492	193	2579084	0.9937954092	0.02340915898
