## Supplementary table 2.A. for "Tool Choice drastically Impacts CRISPR Spacer-Protospacer Detection"

mismatches	tool	total_possible	tool_matches	fraction
0	mummer4	16866829	16866546	0.9999832
0	mmseqs2	16866829	15803286	0.9369447
0	bowtie1	16866829	16866784	0.9999973
0	lexicmap	16866829	6033115	0.3576911
0	minimap2	16866829	5110	0.000303
0	strobealign	16866829	4233236	0.25098
0	blastn	16866829	16850968	0.9990596
0	bbmap_skimmer	16866829	14978104	0.8880213
0	bowtie2	16866829	16866667	0.9999904
1	mummer4	12197007	8032640	0.6585747
1	mmseqs2	12197007	9805301	0.8039104
1	bowtie1	12197007	11992384	0.9832235
1	lexicmap	12197007	835330	0.0684865
1	minimap2	12197007	1086	0.000089038237
1	strobealign	12197007	1311189	0.1075009
1	blastn	12197007	7318398	0.6000159
1	bbmap_skimmer	12197007	2413864	0.1979063
1	bowtie2	12197007	12112313	0.9930562
2	mummer4	12359867	3129926	0.253233
2	mmseqs2	12359867	6756086	0.5466148
2	bowtie1	12359867	11173197	0.9039901
2	lexicmap	12359867	426554	0.0345112
2	minimap2	12359867	667	0.000053964982
2	strobealign	12359867	375251	0.0303604
2	blastn	12359867	3217012	0.2602789
2	bbmap_skimmer	12359867	1047205	0.0847262
2	bowtie2	12359867	5243454	0.4242322
3	mummer4	16472212	673444	0.0408836
3	mmseqs2	16472212	3560155	0.216131
3	bowtie1	16472212	14523177	0.8816774
3	lexicmap	16472212	430208	0.0261172
3	minimap2	16472212	392	0.000023797654
3	strobealign	16472212	88246	0.0053573
3	blastn	16472212	1972148	0.1197258
3	bbmap_skimmer	16472212	630914	0.0383017
3	bowtie2	16472212	2998722	0.1820473
