## Supplementary table 1 for "Tool Choice drastically Impacts CRISPR Spacer-Protospacer Detection"

Tool	Version	Command
bbmapskimmer	39.13	`bbmapskimmer.sh sam=1.4 maxindel=0 tipsearch=0 midpad=100 in={spacers_file} ref=./{contigs_file} outm={output_dir}/bbmap_skimmer_output.sam t={threads} minid=0.85 path={output_dir}`
blastn	2.16.0+, Dec 14 2024	`makeblastdb -in {contigs_file} -dbtype nucl -out {output_dir}/contigs_blastdb``blastn -query {spacers_file} -db {output_dir}/contigs_blastdb -max_target_seqs 1000000 -out {output_dir}/blastn_output.tsv -evalue 1e-5 -num_threads {threads} -task blastn-short -outfmt 6 qaccver saccver nident length mismatch qlen gapopen qstart qend sstart send evalue bitscore"`
bowtie1	bowtie-align-s version 1.3.1	`bowtie-build --threads {threads} {contigs_file} {results_dir}/simulated_data/bt1_contigs_index``bowtie --threads {threads} -f --all -v 3 -x {results_dir}/simulated_data/bt1_contigs_index {spacers_file} -S {output_dir}/bowtie1_output.sam`
bowtie2	bowtie2-align-s 2.5.4	`bowtie2-build --large-index --threads {threads} {contigs_file} {results_dir}/simulated_data/contigs_bt2indx``bowtie2 --all --xeq --very-sensitive -x {results_dir}/simulated_data/contigs_bt2indx -f {spacers_file} -S {output_dir}/bowtie2_output.sam --threads {threads}`
hisat2	hisat2-align-s 2.2.1	`hisat2-build -p {threads} {contigs_file} {output_dir}/hisat2_idx``hisat2 -a --no-spliced-alignment --no-unal --no-softclip --secondary -p {threads} -x {output_dir}/hisat2_idx -f {spacers_file} -S {output_dir}/hisat2_output.sam`
lexicmap	v0.5.0 (06741c8)	`mkdir -p {output_dir}/tmp_lexicmap_contigs {output_dir}/tmp_lexicmap_spacers``cp {contigs_file} {output_dir}/tmp_lexicmap_contigs/simulated_contigs.fa``cp {spacers_file} {output_dir}/tmp_lexicmap_spacers/simulated_spacers.fa``lexicmap index -k 15 -m 40000 --seed-max-desert 200 --seed-in-desert-dist 50 -I {output_dir}/tmp_lexicmap_contigs -O {output_dir}/tmp_lexicmap.lmi``lexicmap search -d {outp…
minimap2	2.28-r1209	`minimap2 -N 100 --eqx -t {threads} -a {contigs_file} {spacers_file} -o {output_dir}/minimap2_output.sam`
mmseqs2	db8ad2d14d0a285ce0ad62bbefd0dce927663315	`mkdir -p {output_dir}/tmp_spacers {output_dir}/tmp_contigs {output_dir}/tmp_mmseqs {output_dir}/tmp_mmseqs_outputs``mmseqs createdb {spacers_file} {output_dir}/tmp_spacers/mmdb``mmseqs createdb {contigs_file} {output_dir}/tmp_contigs/mmdb``mmseqs search {output_dir}/tmp_spacers/mmdb {output_dir}/tmp_contigs/mmdb {output_dir}/tmp_mmseqs_outputs/mmseqs_output {output_dir}/tmp_mmseqs --min-seq-id 0…
mummer4	4.1.0-r1304 // 4.1	`nucmer --maxmatch --nosimplify --batch=10000000 --threads {threads} --sam-long={output_dir}/mummer4_output.sam -c 1 {contigs_file} {spacers_file}`
spacer\_containment	0.1.0	`spacer-containment --n-threads {threads} {contigs_file} {spacers_file} > {output_dir}/spacer_containment_output.tsv`
strobealign	0.15.0	`strobealign --eqx -k 15 -N 1000 -t {threads} {contigs_file} {spacers_file} -o {output_dir}/strobealign_output.sam`
